# Toll-like receptor 4 signaling in osteoblasts is required for load-induced bone formation in mice

**DOI:** 10.1101/2022.08.05.502963

**Authors:** Ibtesam Rajpar, Gaurav Kumar, Paolo Fortina, Ryan E. Tomlinson

## Abstract

During skeletal development, expression of nerve growth factor (NGF) leads to the survival of afferent sensory nerves that express neurotrophic tyrosine kinase receptor type 1 (TrkA), the high affinity receptor for NGF. In adulthood, NGF is expressed by mature osteoblasts following mechanical loading and signals through TrkA receptors in resident sensory nerves to support load-induced bone formation. However, the regulation of NGF in osteoblasts following loading is not well understood. In this study, we sought to determine whether osteoblastic expression of toll-like receptor 4 (TLR4), a key receptor in the NF-κB signaling pathway, is required to initiate NGF-TrkA signaling to support skeletal adaptation following mechanical loading. First, we observed that NF-κB inhibition reduces NGF expression induced by axial forelimb compression. Moreover, we observed that TLR4+ periosteal cells are increased after mechanical loading. Therefore, we generated a novel mouse model in which *Tlr4* is selectively removed from the mature osteoblast lineage. Although *Tlr4* conditional knockout mice have normal skeletal mass and strength in adulthood, the loss of TLR4 signaling results in significant reductions in periosteal lamellar bone formation following axial forelimb compression. Furthermore, we demonstrated that the upregulation of *Ngf* following application of fluid shear stress to calvarial osteoblasts is significantly reduced by NF-κB and TLR4 inhibitors. Finally, RNA sequencing demonstrated that the deficits in load-induced bone formation in CKO mice can be attributed to dysregulated inflammatory signaling. In total, our study reveals a novel role for TLR4 in skeletal adaptation to mechanical loading in bone, which may enable new therapeutic strategies for diseases of low bone mass and provide new targets for musculoskeletal pain relief.
