## Supplemental Table 1 for "Toll-like receptor 4 signaling in osteoblasts is required for load-induced bone formation in mice"

### Sheet: original
		Loaded (WT) vs Non-Loaded (WT)			Non-Loaded (CKO) vs Non-Loaded (WT)			Loaded (CKO) vs Non-Loaded (WT)			Non-Loaded (CKO) vs Loaded (WT)			Loaded (CKO) vs Loaded (WT)			Loaded (CKO) vs Non-Loaded (CKO)
gene_id	gene_symbol	Log2 Fold Change	Adjusted P-Value	Significance	Log2 Fold Change	Adjusted P-Value	Significance	Log2 Fold Change	Adjusted P-Value	Significance	Log2 Fold Change	Adjusted P-Value	Significance	Log2 Fold Change	Adjusted P-Value	Significance	Log2 Fold Change	Adjusted P-Value	Significance
ENSMUSG00000000562	Adora3	0.266917	0.767052	FALSE	1.41204	0.0390898	TRUE	0.224507	0.918738	FALSE	1.14513	0.270265	FALSE	-0.0424099	0.971376	FALSE	-1.18754	0.221769	FALSE
ENSMUSG00000002020	Ltbp2	1.4116	0.498987	FALSE	2.83054	0.0154251	TRUE	2.57029	0.092638	FALSE	1.41894	0.536369	FALSE	1.15868	0.375196	FALSE	-0.260252	0.89914	FALSE
ENSMUSG00000003545	Fosb	1.49754	0.0307601	TRUE	-0.591084	0.340337	FALSE	2.41776	3.17451e-06	TRUE	-2.08862	0.00118236	TRUE	0.920217	0.247883	FALSE	3.00884	1.49181e-07	TRUE
ENSMUSG00000005233	Spc25	0.637998	0.502951	FALSE	1.14841	0.0388257	TRUE	0.270648	0.872568	FALSE	0.510413	0.645615	FALSE	-0.36735	0.560136	FALSE	-0.877763	0.231211	FALSE
ENSMUSG00000005364	Il5ra	0.38993	0.657874	FALSE	1.24857	0.038625	TRUE	0.481788	0.792529	FALSE	0.858639	0.418041	FALSE	0.0918576	0.919504	FALSE	-0.766781	0.29286	FALSE
ENSMUSG00000006538	Ihh	1.13677	0.0580016	FALSE	-0.476614	0.34343	FALSE	1.32989	0.0210556	TRUE	-1.61338	0.00212085	TRUE	0.193123	0.768428	FALSE	1.8065	0.00128161	TRUE
ENSMUSG00000006715	Gmnn	0.623303	0.507358	FALSE	1.12833	0.0448979	TRUE	0.231055	0.89406	FALSE	0.505032	0.656288	FALSE	-0.392248	0.543162	FALSE	-0.89728	0.232	FALSE
ENSMUSG00000008999	Bmp7	-0.357489	0.555903	FALSE	-0.992731	0.0074044	FALSE	0.0800179	0.95371	FALSE	-0.635242	0.292349	FALSE	0.437507	0.302546	FALSE	1.07275	0.0244644	TRUE
ENSMUSG00000012443	Kif11	0.743021	0.490799	FALSE	1.15776	0.0388257	TRUE	0.193661	0.911529	FALSE	0.414737	0.716923	FALSE	-0.54936	0.374991	FALSE	-0.964097	0.221769	FALSE
ENSMUSG00000015217	Hmgb3	0.503286	0.556336	FALSE	1.10006	0.0415945	TRUE	0.216408	0.894186	FALSE	0.596772	0.582721	FALSE	-0.286878	0.65049	FALSE	-0.883649	0.225816	FALSE
ENSMUSG00000015880	Ncapg	0.691455	0.490799	FALSE	1.10293	0.0328678	TRUE	0.176022	0.912422	FALSE	0.411473	0.693799	FALSE	-0.515432	0.366858	FALSE	-0.926905	0.215974	FALSE
ENSMUSG00000018924	Alox15	0.316204	0.741843	FALSE	1.59846	0.0331052	TRUE	0.512818	0.809016	FALSE	1.28226	0.260119	FALSE	0.196613	0.844704	FALSE	-1.08564	0.247672	FALSE
ENSMUSG00000019214	Chtf18	0.857905	0.254633	FALSE	1.3068	0.0106994	TRUE	0.373145	0.803378	FALSE	0.448898	0.665298	FALSE	-0.48476	0.399202	FALSE	-0.933658	0.215974	FALSE
ENSMUSG00000019773	Fbxo5	0.671463	0.507358	FALSE	1.26068	0.0390898	TRUE	0.397098	0.818578	FALSE	0.589219	0.630149	FALSE	-0.274364	0.706856	FALSE	-0.863584	0.255071	FALSE
ENSMUSG00000019992	Mtfr2	0.540687	0.551939	FALSE	1.1656	0.0377916	TRUE	0.104508	0.962461	FALSE	0.624911	0.573103	FALSE	-0.436178	0.488399	FALSE	-1.06109	0.202694	FALSE
ENSMUSG00000020120	Plek	0.474033	0.601263	FALSE	1.15287	0.0488419	TRUE	0.0829099	0.971681	FALSE	0.678837	0.569117	FALSE	-0.391123	0.56479	FALSE	-1.06996	0.216752	FALSE
ENSMUSG00000021057	Akap5	0.49582	0.561964	FALSE	1.41919	0.00660413	TRUE	0.193341	0.909158	FALSE	0.923373	0.260119	FALSE	-0.302479	0.633186	FALSE	-1.22585	0.118333	FALSE
ENSMUSG00000021340	Gpld1	-0.200089	0.78035	FALSE	1.15359	0.0390898	TRUE	0.174548	0.918738	FALSE	1.35368	0.0357098	TRUE	0.374637	0.549423	FALSE	-0.979041	0.21815	FALSE
ENSMUSG00000021485	Mxd3	0.765917	0.490799	FALSE	1.22936	0.0455339	TRUE	0.315103	0.869329	FALSE	0.463444	0.716091	FALSE	-0.450814	0.520364	FALSE	-0.914258	0.245449	FALSE
ENSMUSG00000021835	Bmp4	-0.478808	0.555481	FALSE	-1.06338	0.0377874	TRUE	0.261394	0.865552	FALSE	-0.584574	0.563991	FALSE	0.740202	0.232664	FALSE	1.32478	0.0461556	TRUE
ENSMUSG00000021880	Rnase6	-0.0151366	0.981227	FALSE	0.636501	0.0950806	FALSE	-0.517133	0.67211	FALSE	0.651638	0.338148	FALSE	-0.501997	0.293514	FALSE	-1.15363	0.0330892	TRUE
ENSMUSG00000022033	Pbk	0.679476	0.502951	FALSE	1.14449	0.0467286	TRUE	0.205835	0.909648	FALSE	0.465012	0.694668	FALSE	-0.473641	0.470292	FALSE	-0.938653	0.227185	FALSE
ENSMUSG00000022157	Mcpt8	0.522436	0.634776	FALSE	1.50686	0.0420648	TRUE	0.38527	0.866134	FALSE	0.984422	0.470937	FALSE	-0.137166	0.897675	FALSE	-1.12159	0.244209	FALSE
ENSMUSG00000022422	Dscc1	0.66075	0.490799	FALSE	1.16577	0.0215718	TRUE	-0.0758328	0.970432	FALSE	0.505019	0.610117	FALSE	-0.736583	0.236534	FALSE	-1.2416	0.0719072	FALSE
ENSMUSG00000022602	Arc	0.730264	0.490799	FALSE	-0.503673	0.302574	FALSE	1.14774	0.103995	FALSE	-1.23394	0.0668005	FALSE	0.417473	0.484365	FALSE	1.65141	0.00637386	TRUE
ENSMUSG00000022945	Chaf1b	0.674835	0.507358	FALSE	1.24285	0.0390898	TRUE	0.274894	0.881039	FALSE	0.568013	0.64453	FALSE	-0.399941	0.560516	FALSE	-0.967954	0.227204	FALSE
ENSMUSG00000022997	Wnt1	2.55067	8.48876e-07	TRUE	-0.426469	0.553942	FALSE	2.93468	2.4073e-07	TRUE	-2.97714	1.53611e-06	TRUE	0.384013	0.661654	FALSE	3.36115	2.58852e-07	TRUE
ENSMUSG00000023015	Racgap1	0.596603	0.524559	FALSE	1.11572	0.0448979	TRUE	0.222629	0.8959	FALSE	0.519112	0.645615	FALSE	-0.373974	0.55733	FALSE	-0.893086	0.230818	FALSE
ENSMUSG00000023341	Mx2	0.770521	0.251124	FALSE	0.712915	0.088889	FALSE	-0.440117	0.770786	FALSE	-0.0576062	0.958277	FALSE	-1.21064	0.0360176	TRUE	-1.15303	0.0719072	FALSE
ENSMUSG00000023505	Cdca3	0.642272	0.502951	FALSE	1.21101	0.028283	TRUE	0.20025	0.906343	FALSE	0.568736	0.609021	FALSE	-0.442022	0.476284	FALSE	-1.01076	0.214134	FALSE
ENSMUSG00000024014	Pim1	0.577487	0.5056	FALSE	1.06214	0.0392263	TRUE	0.435141	0.784389	FALSE	0.484655	0.64453	FALSE	-0.142346	0.834547	FALSE	-0.627001	0.318139	FALSE
ENSMUSG00000024056	Ndc80	0.69632	0.383335	FALSE	1.07321	0.0220719	TRUE	0.264391	0.844611	FALSE	0.376894	0.687479	FALSE	-0.431929	0.401364	FALSE	-0.808822	0.221769	FALSE
ENSMUSG00000024401	Tnf	0.246002	0.71513	FALSE	1.03386	0.0406111	TRUE	0.246941	0.872919	FALSE	0.787857	0.335043	FALSE	0.00093889	0.998814	FALSE	-0.786918	0.232069	FALSE
ENSMUSG00000024590	Lmnb1	0.596016	0.502951	FALSE	1.01208	0.047283	TRUE	0.223389	0.887283	FALSE	0.416065	0.693085	FALSE	-0.372626	0.523033	FALSE	-0.788691	0.239888	FALSE
ENSMUSG00000024660	Incenp	0.633356	0.490799	FALSE	1.01731	0.0467286	TRUE	0.189232	0.904992	FALSE	0.383959	0.719938	FALSE	-0.444124	0.442301	FALSE	-0.828082	0.229612	FALSE
ENSMUSG00000025930	Msc	-0.943329	0.419876	FALSE	-1.32566	0.042451	TRUE	-0.977971	0.528516	FALSE	-0.382328	0.787741	FALSE	-0.0346424	0.973188	FALSE	0.347685	0.72487	FALSE
ENSMUSG00000026357	Rgs18	0.498163	0.612018	FALSE	1.3147	0.042451	TRUE	0.239222	0.904438	FALSE	0.816538	0.510857	FALSE	-0.258941	0.745362	FALSE	-1.07548	0.224644	FALSE
ENSMUSG00000026605	Cenpf	0.691022	0.490799	FALSE	1.15152	0.042451	TRUE	0.26645	0.877491	FALSE	0.460503	0.689485	FALSE	-0.424572	0.508482	FALSE	-0.885075	0.232069	FALSE
ENSMUSG00000026622	Nek2	0.725168	0.490799	FALSE	1.15544	0.0401339	TRUE	0.168847	0.925112	FALSE	0.430272	0.709669	FALSE	-0.556321	0.37496	FALSE	-0.986592	0.221769	FALSE
ENSMUSG00000026683	Nuf2	0.617726	0.543778	FALSE	1.21569	0.0455339	TRUE	0.259713	0.890916	FALSE	0.597966	0.626898	FALSE	-0.358013	0.615526	FALSE	-0.955979	0.232069	FALSE
ENSMUSG00000026708	Cenpl	0.685284	0.490799	FALSE	1.01634	0.0484732	TRUE	0.133711	0.941035	FALSE	0.331051	0.761522	FALSE	-0.551573	0.346234	FALSE	-0.882625	0.22309	FALSE
ENSMUSG00000027072	Prg3	0.248031	0.813595	FALSE	1.72647	0.0313629	TRUE	0.568274	0.803635	FALSE	1.47844	0.200518	FALSE	0.320243	0.742041	FALSE	-1.1582	0.247672	FALSE
ENSMUSG00000027073	Prg2	0.297968	0.766861	FALSE	1.69104	0.0313629	TRUE	0.629195	0.791387	FALSE	1.39307	0.232263	FALSE	0.331226	0.726606	FALSE	-1.06184	0.270144	FALSE
ENSMUSG00000027306	Nusap1	0.641161	0.509026	FALSE	1.26595	0.0328645	TRUE	0.333059	0.844611	FALSE	0.624784	0.595264	FALSE	-0.308102	0.655983	FALSE	-0.932886	0.232	FALSE
ENSMUSG00000027313	Chac1	-0.318236	0.71307	FALSE	-1.43171	0.0313629	TRUE	-0.234352	0.90839	FALSE	-1.11347	0.268098	FALSE	0.0838835	0.933596	FALSE	1.19735	0.215974	FALSE
ENSMUSG00000027326	Knl1	0.687801	0.490799	FALSE	1.09441	0.0488032	TRUE	0.241822	0.887798	FALSE	0.406612	0.72719	FALSE	-0.445979	0.482697	FALSE	-0.852591	0.243917	FALSE
ENSMUSG00000027331	Knstrn	0.607706	0.496816	FALSE	1.00753	0.0441007	TRUE	0.0820966	0.968323	FALSE	0.399823	0.697855	FALSE	-0.52561	0.352048	FALSE	-0.925433	0.214134	FALSE
ENSMUSG00000027379	Bub1	0.713394	0.490799	FALSE	1.18034	0.0431147	TRUE	0.151631	0.940568	FALSE	0.466943	0.697526	FALSE	-0.561763	0.388211	FALSE	-1.02871	0.221769	FALSE
ENSMUSG00000027399	Il1a	0.322965	0.712456	FALSE	1.25211	0.0495308	TRUE	-0.170913	0.941255	FALSE	0.929143	0.422471	FALSE	-0.493877	0.513331	FALSE	-1.42302	0.152129	FALSE
ENSMUSG00000027513	Pck1	-0.874878	0.370526	FALSE	-1.83981	0.000448874	TRUE	-1.84154	0.000184722	TRUE	-0.964927	0.284498	FALSE	-0.966663	0.196565	FALSE	-0.00173641	1	FALSE
ENSMUSG00000027556	Car1	0.845242	0.542187	FALSE	1.67052	0.0425459	TRUE	0.325483	0.89686	FALSE	0.825279	0.62102	FALSE	-0.519759	0.585213	FALSE	-1.34504	0.226804	FALSE
ENSMUSG00000027674	Pex5l	-0.993047	0.123759	FALSE	-1.13834	0.0352353	TRUE	-0.514407	0.760175	FALSE	-0.14529	0.913986	FALSE	0.47864	0.424738	FALSE	0.62393	0.346734	FALSE
ENSMUSG00000027715	Ccna2	0.65542	0.526559	FALSE	1.18925	0.0495308	TRUE	0.195322	0.920082	FALSE	0.533834	0.668281	FALSE	-0.460097	0.509768	FALSE	-0.993932	0.228222	FALSE
ENSMUSG00000027859	Ngf	1.80843	0.00465256	TRUE	0.00418923	0.99492	FALSE	2.52145	3.6804e-06	TRUE	-1.80424	0.0357098	TRUE	0.713021	0.339029	FALSE	2.51726	0.000297703	TRUE
ENSMUSG00000028111	Ctsk	-0.704105	0.345812	FALSE	-0.28925	0.470901	FALSE	-1.1434	0.0151061	TRUE	0.414855	0.645615	FALSE	-0.439296	0.376274	FALSE	-0.854151	0.202694	FALSE
ENSMUSG00000028175	Depdc1a	0.759549	0.490799	FALSE	1.23931	0.0346791	TRUE	0.179631	0.922824	FALSE	0.479765	0.684304	FALSE	-0.579918	0.374162	FALSE	-1.05968	0.215974	FALSE
ENSMUSG00000028214	Gem	0.846037	0.251124	FALSE	-0.0367264	0.94365	FALSE	1.21619	0.0314567	TRUE	-0.882764	0.260119	FALSE	0.370155	0.509768	FALSE	1.25292	0.0719072	FALSE
ENSMUSG00000028573	Fggy	-0.740185	0.384609	FALSE	-1.00165	0.0438136	TRUE	-0.675906	0.603317	FALSE	-0.261467	0.809285	FALSE	0.0642783	0.932999	FALSE	0.325745	0.639659	FALSE
ENSMUSG00000029177	Cenpa	0.643851	0.502951	FALSE	1.07581	0.047283	TRUE	0.239065	0.886925	FALSE	0.431954	0.700874	FALSE	-0.404786	0.512781	FALSE	-0.83674	0.239888	FALSE
ENSMUSG00000029307	Dmp1	0.780985	0.251124	FALSE	-0.595302	0.154592	FALSE	1.05788	0.0701197	FALSE	-1.37629	0.00156956	TRUE	0.276897	0.608449	FALSE	1.65318	0.000232182	TRUE
ENSMUSG00000029596	Sdsl	0.861858	0.551939	FALSE	1.69601	0.0484732	TRUE	0.224702	0.941463	FALSE	0.834152	0.631683	FALSE	-0.637157	0.52311	FALSE	-1.47131	0.22309	FALSE
ENSMUSG00000030217	Art4	0.905618	0.496816	FALSE	1.4598	0.0484732	TRUE	0.354567	0.875627	FALSE	0.554187	0.719938	FALSE	-0.551051	0.513331	FALSE	-1.10524	0.245449	FALSE
ENSMUSG00000030528	Blm	0.601629	0.513481	FALSE	1.0846	0.047283	TRUE	0.347098	0.825351	FALSE	0.482969	0.665298	FALSE	-0.254531	0.7005	FALSE	-0.7375	0.281413	FALSE
ENSMUSG00000030641	Ddias	1.03326	0.256198	FALSE	1.27411	0.0408152	TRUE	0.5046	0.791387	FALSE	0.240856	0.861678	FALSE	-0.528656	0.451357	FALSE	-0.769512	0.311214	FALSE
ENSMUSG00000030677	Kif22	0.739456	0.490799	FALSE	1.23629	0.028283	TRUE	0.300772	0.859062	FALSE	0.496832	0.659166	FALSE	-0.438684	0.486569	FALSE	-0.935516	0.223121	FALSE
ENSMUSG00000030867	Plk1	0.680058	0.5056	FALSE	1.23143	0.0415945	TRUE	0.209471	0.912004	FALSE	0.55137	0.651741	FALSE	-0.470587	0.48711	FALSE	-1.02196	0.221769	FALSE
ENSMUSG00000031004	Mki67	0.758917	0.490799	FALSE	1.23839	0.0455339	TRUE	0.32895	0.861758	FALSE	0.479475	0.708344	FALSE	-0.429967	0.543376	FALSE	-0.909443	0.247672	FALSE
ENSMUSG00000031026	Trim66	-0.701725	0.550959	FALSE	-1.56461	0.0388257	TRUE	-0.984421	0.602903	FALSE	-0.862885	0.573103	FALSE	-0.282695	0.753648	FALSE	0.58019	0.565714	FALSE
ENSMUSG00000031144	Syp	-0.0965403	0.851974	FALSE	-0.499896	0.152046	FALSE	0.6375	0.336745	FALSE	-0.403355	0.613414	FALSE	0.73404	0.158767	FALSE	1.1374	0.0099899	TRUE
ENSMUSG00000031762	Mt2	1.39211	0.0991329	FALSE	0.349003	0.591975	FALSE	2.17934	0.00065055	TRUE	-1.04311	0.415564	FALSE	0.787233	0.327815	FALSE	1.83034	0.0618136	FALSE
ENSMUSG00000031765	Mt1	0.780916	0.490799	FALSE	-0.0214855	0.96901	FALSE	1.61346	0.00355099	TRUE	-0.802402	0.446033	FALSE	0.832539	0.232664	FALSE	1.63494	0.0195143	TRUE
ENSMUSG00000031880	Rrad	1.2924	0.490799	FALSE	-0.202157	0.822971	FALSE	3.66806	1.12253e-07	TRUE	-1.49456	0.333523	FALSE	2.37566	0.0360176	TRUE	3.87021	1.06394e-06	TRUE
ENSMUSG00000032193	Ldlr	0.276774	0.637927	FALSE	-0.349751	0.325719	FALSE	0.712779	0.293389	FALSE	-0.626525	0.335043	FALSE	0.436005	0.328426	FALSE	1.06253	0.0413105	TRUE
ENSMUSG00000032218	Ccnb2	0.637795	0.543702	FALSE	1.32471	0.0382844	TRUE	0.322963	0.868126	FALSE	0.686917	0.593096	FALSE	-0.314831	0.675429	FALSE	-1.00175	0.232	FALSE
ENSMUSG00000032387	Rbpms2	0.463512	0.561964	FALSE	1.04885	0.0390898	TRUE	0.193755	0.899318	FALSE	0.585334	0.55877	FALSE	-0.269757	0.65049	FALSE	-0.855091	0.22288	FALSE
ENSMUSG00000032487	Ptgs2	1.72285	0.0875211	FALSE	0.279232	0.737814	FALSE	2.24323	0.00785848	TRUE	-1.44362	0.265764	FALSE	0.520377	0.567526	FALSE	1.96399	0.112231	FALSE
ENSMUSG00000032514	Ttc21a	1.08405	0.0307601	TRUE	0.827168	0.0677373	FALSE	0.336673	0.814692	FALSE	-0.256878	0.804372	FALSE	-0.747373	0.223072	FALSE	-0.490495	0.416046	FALSE
ENSMUSG00000033031	Cip2a	0.658795	0.502053	FALSE	1.19841	0.0312175	TRUE	0.218737	0.896191	FALSE	0.539616	0.623061	FALSE	-0.440058	0.478233	FALSE	-0.979674	0.217787	FALSE
ENSMUSG00000033730	Egr3	0.477044	0.500755	FALSE	-0.706035	0.0615872	FALSE	0.690271	0.327981	FALSE	-1.18308	0.00156956	TRUE	0.213226	0.647046	FALSE	1.39631	0.000278331	TRUE
ENSMUSG00000033952	Aspm	0.713877	0.490799	FALSE	1.12243	0.0390898	TRUE	0.179888	0.916156	FALSE	0.408553	0.714216	FALSE	-0.533989	0.376087	FALSE	-0.942542	0.221769	FALSE
ENSMUSG00000034394	Lif	-0.540849	0.595562	FALSE	-1.00166	0.10279	FALSE	-1.73177	0.0192015	TRUE	-0.460808	0.747956	FALSE	-1.19092	0.189443	FALSE	-0.73011	0.394318	FALSE
ENSMUSG00000034764	1700006J14Rik	0.915682	0.530089	FALSE	1.95297	0.0215718	TRUE	0.711692	0.78827	FALSE	1.03729	0.503786	FALSE	-0.20399	0.86104	FALSE	-1.24128	0.24497	FALSE
ENSMUSG00000034773	BC030867	0.672465	0.437286	FALSE	1.1342	0.0132152	TRUE	0.285598	0.830142	FALSE	0.461735	0.618013	FALSE	-0.386867	0.461064	FALSE	-0.848603	0.214779	FALSE
ENSMUSG00000034906	Ncaph	0.573622	0.516935	FALSE	1.02503	0.0488419	TRUE	0.303407	0.843957	FALSE	0.451404	0.671821	FALSE	-0.270215	0.665736	FALSE	-0.721619	0.268687	FALSE
ENSMUSG00000035277	Arx	-0.0958151	0.936195	FALSE	-2.02324	NA	NA	0.82634	0.734467	FALSE	-1.92742	0.212137	FALSE	0.922155	0.295488	FALSE	2.84958	0.0158334	TRUE
ENSMUSG00000035365	Parpbp	0.906352	0.143494	FALSE	1.25518	0.0101968	TRUE	0.23483	0.875849	FALSE	0.348824	0.73386	FALSE	-0.671522	0.256836	FALSE	-1.02035	0.181178	FALSE
ENSMUSG00000035683	Melk	0.320925	0.66379	FALSE	1.01197	0.047283	TRUE	0.0712984	0.972654	FALSE	0.691045	0.470937	FALSE	-0.249626	0.687324	FALSE	-0.940671	0.215974	FALSE
ENSMUSG00000036585	Fgf1	-0.264351	0.652391	FALSE	-0.753408	0.0550273	FALSE	0.313313	0.797655	FALSE	-0.489058	0.54415	FALSE	0.577664	0.241494	FALSE	1.06672	0.0461556	TRUE
ENSMUSG00000036832	Lpar3	-0.477079	0.59196	FALSE	-1.18415	0.0484732	TRUE	-0.384912	0.816053	FALSE	-0.707071	0.569944	FALSE	0.0921665	0.91574	FALSE	0.799237	0.287331	FALSE
ENSMUSG00000037313	Tacc3	0.522942	0.553472	FALSE	1.08353	0.0455796	TRUE	0.161651	0.927347	FALSE	0.560586	0.613414	FALSE	-0.361291	0.563526	FALSE	-0.921876	0.223121	FALSE
ENSMUSG00000037725	Ckap2	0.682854	0.490799	FALSE	1.11963	0.028283	TRUE	0.177692	0.911437	FALSE	0.436772	0.667979	FALSE	-0.505162	0.373168	FALSE	-0.941933	0.209679	FALSE
ENSMUSG00000038418	Egr1	0.99567	0.00114526	FALSE	-0.0167121	0.963052	FALSE	1.84395	3.58856e-13	TRUE	-1.01238	0.0070448	TRUE	0.848279	0.087896	FALSE	1.86066	4.23237e-10	TRUE
ENSMUSG00000038555	Reep2	0.63997	0.507358	FALSE	1.27196	0.028283	TRUE	0.247091	0.890916	FALSE	0.631992	0.584654	FALSE	-0.392879	0.553264	FALSE	-1.02487	0.217787	FALSE
ENSMUSG00000038665	Dgki	-0.794751	0.490799	FALSE	-0.608763	0.256625	FALSE	-1.5669	0.0151061	TRUE	0.185988	0.900919	FALSE	-0.772148	0.27605	FALSE	-0.958136	0.232069	FALSE
ENSMUSG00000039055	Eme1	0.532099	0.563229	FALSE	1.147	0.0459295	TRUE	0.250218	0.889681	FALSE	0.6149	0.597024	FALSE	-0.281881	0.68654	FALSE	-0.89678	0.236527	FALSE
ENSMUSG00000040204	Pclaf	0.522758	0.543702	FALSE	1.03073	0.0455339	TRUE	0.156271	0.924914	FALSE	0.507974	0.626112	FALSE	-0.366488	0.533144	FALSE	-0.874461	0.223121	FALSE
ENSMUSG00000040254	Sema3d	0.158828	0.787994	FALSE	-0.850024	0.053869	FALSE	0.344396	0.798594	FALSE	-1.00885	0.0907426	FALSE	0.185569	0.739166	FALSE	1.19442	0.0461556	TRUE
ENSMUSG00000040405	Havcr1	0.956475	0.451803	FALSE	1.26398	0.0455339	TRUE	0.445837	0.817206	FALSE	0.307505	0.812888	FALSE	-0.510638	0.484365	FALSE	-0.818142	0.287331	FALSE
ENSMUSG00000041431	Ccnb1	0.630509	0.502951	FALSE	1.05379	0.0490228	TRUE	0.0338615	0.988606	FALSE	0.423282	0.707069	FALSE	-0.596648	0.329924	FALSE	-1.01993	0.209679	FALSE
ENSMUSG00000041498	Kif14	0.9142	0.345812	FALSE	1.18043	0.0417239	TRUE	0.259591	0.883205	FALSE	0.266232	0.831051	FALSE	-0.654609	0.309971	FALSE	-0.920841	0.232	FALSE
ENSMUSG00000042029	Ncapg2	0.67787	0.490799	FALSE	1.0774	0.0401339	TRUE	0.230348	0.886856	FALSE	0.39953	0.711502	FALSE	-0.447522	0.44527	FALSE	-0.847052	0.226886	FALSE
ENSMUSG00000042489	Clspn	0.664185	0.524814	FALSE	1.26671	0.0420648	TRUE	0.390075	0.825351	FALSE	0.602525	0.631362	FALSE	-0.274111	0.715557	FALSE	-0.876636	0.257629	FALSE
ENSMUSG00000044201	Cdc25c	0.634321	0.531086	FALSE	1.16058	0.0490228	TRUE	0.132419	0.952546	FALSE	0.526255	0.662916	FALSE	-0.501902	0.46197	FALSE	-1.02816	0.221769	FALSE
ENSMUSG00000044712	Slc38a6	-0.378272	0.555903	FALSE	-0.618169	0.0930227	FALSE	-1.00616	0.0209199	TRUE	-0.239897	0.778371	FALSE	-0.627884	0.213352	FALSE	-0.387987	0.443875	FALSE
ENSMUSG00000045273	Cenph	0.928752	0.427763	FALSE	1.26608	0.0446452	TRUE	0.370672	0.8415	FALSE	0.337328	0.805621	FALSE	-0.558081	0.433086	FALSE	-0.895409	0.255591	FALSE
ENSMUSG00000045328	Cenpe	0.72475	0.490799	FALSE	1.16989	0.0372595	TRUE	0.461471	0.787513	FALSE	0.445141	0.69453	FALSE	-0.263278	0.690003	FALSE	-0.70842	0.29769	FALSE
ENSMUSG00000045349	Sh2d5	1.34536	0.0257528	TRUE	0.997242	0.0709474	FALSE	0.68034	0.716406	FALSE	-0.348119	0.779976	FALSE	-0.665021	0.309935	FALSE	-0.316902	0.716385	FALSE
ENSMUSG00000045761	Togaram2	0.455767	0.639319	FALSE	-0.915373	0.130764	FALSE	1.25883	0.211659	FALSE	-1.37114	0.146608	FALSE	0.803066	0.282981	FALSE	2.17421	0.00129737	TRUE
ENSMUSG00000046733	Gprc5a	0.54543	0.568892	FALSE	-1.1208	0.0775647	FALSE	1.33675	0.0774465	FALSE	-1.66623	0.0320677	TRUE	0.791317	0.258093	FALSE	2.45755	3.60501e-05	TRUE
ENSMUSG00000047534	Mis18bp1	0.893182	0.119082	FALSE	1.26308	0.00660413	TRUE	0.334037	0.805924	FALSE	0.369895	0.706189	FALSE	-0.559145	0.299022	FALSE	-0.92904	0.199095	FALSE
ENSMUSG00000047592	Nxpe5	0.842625	0.490799	FALSE	1.64453	0.0106994	TRUE	0.808244	0.675768	FALSE	0.801901	0.513418	FALSE	-0.0343806	0.973188	FALSE	-0.836282	0.288175	FALSE
ENSMUSG00000048191	Muc6	0.950722	0.490799	FALSE	1.35484	0.0488419	TRUE	1.28722	0.273947	FALSE	0.404119	0.77462	FALSE	0.336495	0.675689	FALSE	-0.0676247	0.95612	FALSE
ENSMUSG00000048327	Ckap2l	0.633516	0.543702	FALSE	1.27956	0.0417239	TRUE	0.343421	0.853926	FALSE	0.646042	0.612535	FALSE	-0.290095	0.698464	FALSE	-0.936137	0.245449	FALSE
ENSMUSG00000049303	Syt12	0.50067	0.562523	FALSE	-0.819041	0.102905	FALSE	0.358066	0.818578	FALSE	-1.31971	0.0371209	TRUE	-0.142604	0.847549	FALSE	1.17711	0.165305	FALSE
ENSMUSG00000049932	H2afx	0.683858	0.5056	FALSE	1.20443	0.0455339	TRUE	0.288292	0.874536	FALSE	0.520569	0.670128	FALSE	-0.395566	0.568663	FALSE	-0.916135	0.244741	FALSE
ENSMUSG00000050157	Gm867	0.829417	0.557446	FALSE	1.76344	0.0448979	TRUE	0.809654	0.772774	FALSE	0.934019	0.594083	FALSE	-0.019763	0.989099	FALSE	-0.953782	0.377283	FALSE
ENSMUSG00000050505	Pcdh20	-0.533685	0.556336	FALSE	-1.27447	0.0332831	TRUE	-0.117907	0.95371	FALSE	-0.740786	0.531125	FALSE	0.415779	0.517231	FALSE	1.15656	0.199095	FALSE
ENSMUSG00000050936	Gm42743	0.522478	0.560887	FALSE	1.22882	0.0313629	TRUE	0.118476	0.954825	FALSE	0.706341	0.513418	FALSE	-0.404002	0.52808	FALSE	-1.11034	0.199095	FALSE
ENSMUSG00000051378	Kif18b	0.701429	0.502951	FALSE	1.17256	0.0488419	TRUE	0.287158	0.874984	FALSE	0.471134	0.706125	FALSE	-0.414271	0.547157	FALSE	-0.885406	0.247235	FALSE
ENSMUSG00000052234	Epx	0.44069	0.676623	FALSE	1.77311	0.0220876	TRUE	0.837308	0.730544	FALSE	1.33242	0.260119	FALSE	0.396618	0.661705	FALSE	-0.935801	0.319129	FALSE
ENSMUSG00000052565	Hist1h1d	0.630638	0.5056	FALSE	1.08415	0.0484732	TRUE	0.191328	0.912422	FALSE	0.45351	0.687909	FALSE	-0.43931	0.482851	FALSE	-0.89282	0.228973	FALSE
ENSMUSG00000053113	Socs3	0.583994	0.527331	FALSE	0.487079	0.32275	FALSE	1.44837	0.0102639	TRUE	-0.0969149	0.942992	FALSE	0.864374	0.210657	FALSE	0.961289	0.221769	FALSE
ENSMUSG00000053175	Bcl3	0.426245	0.551939	FALSE	1.10003	0.0106994	TRUE	0.715218	0.427573	FALSE	0.673783	0.345594	FALSE	0.288973	0.563143	FALSE	-0.38481	0.492015	FALSE
ENSMUSG00000055413	H2-Q5	0.590254	0.543702	FALSE	0.234778	0.662707	FALSE	-0.984729	0.393286	FALSE	-0.355476	0.773867	FALSE	-1.57498	0.0360176	TRUE	-1.21951	0.181178	FALSE
ENSMUSG00000056394	Lig1	0.56089	0.524559	FALSE	1.00497	0.0495919	TRUE	0.31168	0.835291	FALSE	0.444078	0.673542	FALSE	-0.24921	0.68853	FALSE	-0.693288	0.282903	FALSE
ENSMUSG00000057948	Unc13d	0.562811	0.531433	FALSE	1.07127	0.0455339	TRUE	0.0776327	0.970828	FALSE	0.508458	0.64453	FALSE	-0.485179	0.418333	FALSE	-0.993637	0.214134	FALSE
ENSMUSG00000058755	Osm	0.629841	0.5474	FALSE	1.32492	0.0352333	TRUE	0.494421	0.792529	FALSE	0.695075	0.579378	FALSE	-0.13542	0.877254	FALSE	-0.830495	0.281493	FALSE
ENSMUSG00000058773	Hist1h1b	0.648227	0.5027	FALSE	1.09643	0.0441007	TRUE	0.149163	0.933918	FALSE	0.448204	0.685947	FALSE	-0.499064	0.411667	FALSE	-0.947267	0.221769	FALSE
ENSMUSG00000059022	Kcp	-0.941368	0.507358	FALSE	-2.16531	0.011025	TRUE	-0.912494	0.734467	FALSE	-1.22395	0.446033	FALSE	0.0288742	0.982638	FALSE	1.25282	0.247884	FALSE
ENSMUSG00000059060	Rad51b	0.506157	0.496816	FALSE	0.10862	0.785049	FALSE	-0.63147	0.578855	FALSE	-0.397537	0.6431	FALSE	-1.13763	0.0360176	TRUE	-0.74009	0.223121	FALSE
ENSMUSG00000062148	Ear6	0.152055	0.897135	FALSE	1.80767	0.0332831	TRUE	0.801041	0.765578	FALSE	1.65561	0.167854	FALSE	0.648986	0.493336	FALSE	-1.00663	0.331012	FALSE
ENSMUSG00000062510	Nsl1	1.05486	0.00465256	TRUE	0.968417	0.0227504	FALSE	0.391541	0.770786	FALSE	-0.0864421	0.93609	FALSE	-0.663318	0.212452	FALSE	-0.576876	0.267502	FALSE
ENSMUSG00000064220	Hist2h2aa1	0.427615	0.601939	FALSE	1.05807	0.047283	TRUE	0.300513	0.848156	FALSE	0.630456	0.555786	FALSE	-0.127102	0.863285	FALSE	-0.757558	0.257629	FALSE
ENSMUSG00000064288	Hist1h4k	0.673281	0.502951	FALSE	1.13293	0.0459295	TRUE	0.135236	0.947174	FALSE	0.459645	0.69492	FALSE	-0.538045	0.397946	FALSE	-0.99769	0.221769	FALSE
ENSMUSG00000064796	Terc	0.761949	0.351061	FALSE	1.05614	0.0330076	TRUE	-0.249543	0.870171	FALSE	0.294187	0.776575	FALSE	-1.01149	0.152782	FALSE	-1.30568	0.0453173	TRUE
ENSMUSG00000067149	Jchain	0.219796	0.816693	FALSE	1.73367	0.0154251	TRUE	0.650301	0.772774	FALSE	1.51388	0.123609	FALSE	0.430505	0.603737	FALSE	-1.08337	0.244209	FALSE
ENSMUSG00000067455	Hist1h4j	0.691993	0.500755	FALSE	1.12357	0.0484732	TRUE	0.296462	0.8663	FALSE	0.431576	0.716662	FALSE	-0.395532	0.547157	FALSE	-0.827108	0.251753	FALSE
ENSMUSG00000069270	Hist1h2ac	0.648367	0.5027	FALSE	1.10824	0.0415945	TRUE	0.328861	0.830972	FALSE	0.459877	0.673542	FALSE	-0.319507	0.611979	FALSE	-0.779384	0.251303	FALSE
ENSMUSG00000069272	Hist1h2ae	0.623562	0.524559	FALSE	1.11876	0.0492957	TRUE	0.154036	0.936672	FALSE	0.495198	0.672565	FALSE	-0.469526	0.473415	FALSE	-0.964724	0.223121	FALSE
ENSMUSG00000069308	Hist1h2bp	0.735296	0.5056	FALSE	1.45079	0.0255663	TRUE	0.371273	0.842211	FALSE	0.715495	0.581975	FALSE	-0.364023	0.628908	FALSE	-1.07952	0.223121	FALSE
ENSMUSG00000069309	Hist1h2an	0.648925	0.5056	FALSE	1.14295	0.044146	TRUE	0.114235	0.956857	FALSE	0.494023	0.667553	FALSE	-0.53469	0.398196	FALSE	-1.02871	0.215974	FALSE
ENSMUSG00000070822	Zscan18	-0.772022	0.254633	FALSE	-1.39476	0.00117625	TRUE	-0.663571	0.555961	FALSE	-0.622734	0.489148	FALSE	0.108451	0.865439	FALSE	0.731185	0.232069	FALSE
ENSMUSG00000071478	Hist1h2ad	0.703771	0.5056	FALSE	1.30447	0.038625	TRUE	0.364242	0.838489	FALSE	0.600697	0.635455	FALSE	-0.339529	0.643145	FALSE	-0.940225	0.24497	FALSE
ENSMUSG00000072596	Ear2	0.215437	0.823653	FALSE	1.62821	0.0255663	TRUE	0.616787	0.781222	FALSE	1.41278	0.167854	FALSE	0.401349	0.63554	FALSE	-1.01143	0.259704	FALSE
ENSMUSG00000072601	Ear1	0.145085	0.906759	FALSE	1.72605	0.0459295	TRUE	0.705424	0.791387	FALSE	1.58097	0.212137	FALSE	0.560339	0.575551	FALSE	-1.02063	0.341217	FALSE
ENSMUSG00000074269	Rec114	1.05887	0.502951	FALSE	1.73612	0.0484732	TRUE	0.44625	0.872568	FALSE	0.677246	0.709855	FALSE	-0.612621	0.551053	FALSE	-1.28987	0.250447	FALSE
ENSMUSG00000074813	Gm14005	0.427553	0.562523	FALSE	1.03112	0.0237574	TRUE	0.364093	0.792529	FALSE	0.603569	0.470937	FALSE	-0.0634597	0.928425	FALSE	-0.667028	0.245449	FALSE
ENSMUSG00000075318	Scn2a	-0.393026	0.633117	FALSE	-1.10756	0.0449789	TRUE	-0.489004	0.777511	FALSE	-0.714534	0.49338	FALSE	-0.0959782	0.904987	FALSE	0.618556	0.368457	FALSE
ENSMUSG00000076545	Igkv4-72	1.1488	0.528917	FALSE	3.33179	0.000429454	TRUE	1.77555	0.379955	FALSE	2.18299	0.0865129	FALSE	0.626751	0.591256	FALSE	-1.55624	0.230818	FALSE
ENSMUSG00000076552	Igkv4-61	1.01998	0.685751	FALSE	4.26643	0.0133776	TRUE	2.7146	0.507734	FALSE	3.24645	0.176746	FALSE	1.69462	0.375138	FALSE	-1.55184	0.459026	FALSE
ENSMUSG00000076564	Igkv12-46	0.707777	0.651884	FALSE	2.18537	0.0425459	TRUE	0.82396	0.798594	FALSE	1.47759	0.461715	FALSE	0.116183	0.945813	FALSE	-1.36141	0.303944	FALSE
ENSMUSG00000076609	Igkc	0.198903	0.800177	FALSE	1.6046	0.00660413	TRUE	0.450793	0.799495	FALSE	1.4057	0.0523289	FALSE	0.25189	0.732005	FALSE	-1.15381	0.202694	FALSE
ENSMUSG00000078521	Aunip	0.881086	0.490799	FALSE	1.23564	0.0484732	TRUE	0.382571	0.836157	FALSE	0.35455	0.790267	FALSE	-0.498515	0.486644	FALSE	-0.853065	0.273915	FALSE
ENSMUSG00000080712	Hist3h2bb-ps	0.588166	0.580368	FALSE	1.31965	0.0495919	TRUE	0.249759	0.907172	FALSE	0.731488	0.594772	FALSE	-0.338407	0.67963	FALSE	-1.0699	0.232069	FALSE
ENSMUSG00000085823	Gm13012	0.484399	0.55631	FALSE	1.14598	0.0215718	TRUE	-0.243756	0.882979	FALSE	0.661585	0.459479	FALSE	-0.728155	0.256618	FALSE	-1.38974	0.0330892	TRUE
ENSMUSG00000086356	Gm13441	-0.437942	0.67338	FALSE	-1.6924	0.0406111	TRUE	-0.812319	0.739183	FALSE	-1.25446	0.372756	FALSE	-0.374378	0.685531	FALSE	0.880083	0.390606	FALSE
ENSMUSG00000087107	AI662270	0.619803	0.502951	FALSE	1.03346	0.0484732	TRUE	0.270148	0.869161	FALSE	0.413662	0.706125	FALSE	-0.349654	0.56475	FALSE	-0.763316	0.251303	FALSE
ENSMUSG00000089901	Gm8113	0.503683	0.551939	FALSE	1.52552	0.00132954	TRUE	0.693516	0.611523	FALSE	1.02183	0.167854	FALSE	0.189833	0.768672	FALSE	-0.832	0.227185	FALSE
ENSMUSG00000093559	Gm20705	-0.0141151	0.984823	FALSE	-1.01006	0.0459295	TRUE	-0.635325	0.648079	FALSE	-0.995945	0.167854	FALSE	-0.62121	0.282513	FALSE	0.374736	0.59307	FALSE
ENSMUSG00000093672	Gm20655	-0.677329	0.551613	FALSE	-1.50626	0.0388257	TRUE	-0.627182	0.773437	FALSE	-0.82893	0.5788	FALSE	0.0501478	0.965943	FALSE	0.879077	0.328739	FALSE
ENSMUSG00000094075	Ighv1-80	1.19846	0.53022	FALSE	2.81732	0.0106994	TRUE	2.25639	0.171264	FALSE	1.61887	0.396865	FALSE	1.05793	0.386929	FALSE	-0.560935	0.731444	FALSE
ENSMUSG00000094502	Ighv1-69	0.272455	0.894853	FALSE	3.41467	0.0211801	TRUE	-0.74081	0.872902	FALSE	3.14221	0.0983109	FALSE	-1.01327	0.560556	FALSE	-4.15548	0.0270385	TRUE
ENSMUSG00000094546	Ighv1-26	0.615326	0.556336	FALSE	1.86049	0.00164007	TRUE	0.994651	0.509827	FALSE	1.24517	0.167854	FALSE	0.379325	0.61356	FALSE	-0.865843	0.273418	FALSE
ENSMUSG00000094777	Hist1h2ap	0.575331	0.524683	FALSE	1.07421	0.0455339	TRUE	0.1235	0.949833	FALSE	0.498878	0.647821	FALSE	-0.451831	0.455992	FALSE	-0.95071	0.221769	FALSE
ENSMUSG00000094872	Igkv9-120	0.706242	0.669663	FALSE	3.48236	0.00117625	TRUE	0.456408	0.898386	FALSE	2.77611	0.0357807	TRUE	-0.249835	0.879448	FALSE	-3.02595	0.0461556	TRUE
ENSMUSG00000095079	Igha	0.271255	0.786827	FALSE	1.58755	0.0417239	TRUE	0.566617	0.801221	FALSE	1.3163	0.265764	FALSE	0.295362	0.758845	FALSE	-1.02094	0.287331	FALSE
ENSMUSG00000095130	Ighv1-39	-0.982748	0.595557	FALSE	-1.03337	0.340906	FALSE	-3.71143	0.00911275	TRUE	-0.0506212	0.985552	FALSE	-2.72868	0.158767	FALSE	-2.67806	0.199095	FALSE
ENSMUSG00000095335	Igkv3-5	0.0696942	0.976919	FALSE	3.00197	0.0336043	TRUE	1.47175	0.746358	FALSE	2.93228	0.133837	FALSE	1.40206	0.379042	FALSE	-1.53022	0.363692	FALSE
ENSMUSG00000095583	Ighv14-2	0.569833	0.752882	FALSE	2.87557	0.038625	TRUE	0.394414	0.93076	FALSE	2.30574	0.270265	FALSE	-0.175419	0.935132	FALSE	-2.48116	0.215974	FALSE
ENSMUSG00000095612	Ighv5-4	1.04578	0.119082	FALSE	0.881861	0.0835148	FALSE	-0.635785	0.750573	FALSE	-0.163923	0.898324	FALSE	-1.68157	0.0360176	TRUE	-1.51765	0.0699573	FALSE
ENSMUSG00000096020	Ighv1-75	0.860462	0.575023	FALSE	1.94248	0.042451	TRUE	-0.379819	0.904471	FALSE	1.08202	0.568453	FALSE	-1.24028	0.28715	FALSE	-2.3223	0.113702	FALSE
ENSMUSG00000096074	Ighv1-72	0.506207	0.598774	FALSE	1.3412	0.0306072	TRUE	-0.0417422	0.987904	FALSE	0.834995	0.459479	FALSE	-0.547949	0.440888	FALSE	-1.38294	0.136388	FALSE
ENSMUSG00000096336	Igkv1-135	-0.149879	0.872733	FALSE	1.37352	0.0406111	TRUE	-0.303515	0.886925	FALSE	1.52339	0.0668005	FALSE	-0.153636	0.874502	FALSE	-1.67703	0.0719072	FALSE
ENSMUSG00000096499	Ighv1-5	0.360077	0.857659	FALSE	3.21551	0.0237574	TRUE	-0.859544	0.848874	FALSE	2.85543	0.146924	FALSE	-1.21962	0.482851	FALSE	-4.07505	0.0303864	TRUE
ENSMUSG00000096638	Ighv2-9	0.414323	0.834487	FALSE	3.17714	0.0271753	TRUE	1.12331	0.795223	FALSE	2.76282	0.167854	FALSE	0.708983	0.680686	FALSE	-2.05384	0.247235	FALSE
ENSMUSG00000096715	Igkv3-4	0.489941	0.74149	FALSE	3.18008	0.00147787	TRUE	0.850036	0.798594	FALSE	2.69014	0.0266633	TRUE	0.360096	0.80265	FALSE	-2.33004	0.153375	FALSE
ENSMUSG00000096917	2500002B13Rik	0.536935	0.633117	FALSE	1.5307	0.0420648	TRUE	0.0635105	0.984615	FALSE	0.993764	0.47799	FALSE	-0.473425	0.5859	FALSE	-1.46719	0.200071	FALSE
ENSMUSG00000098112	Bin2	0.57477	0.5056	FALSE	1.10239	0.0313629	TRUE	0.149911	0.927347	FALSE	0.527619	0.609021	FALSE	-0.42486	0.456769	FALSE	-0.952479	0.209679	FALSE
ENSMUSG00000102204	Gm36958	-0.161725	0.828997	FALSE	-1.76873	0.0029643	TRUE	-0.490808	0.780616	FALSE	-1.607	0.0225345	TRUE	-0.329083	0.62174	FALSE	1.27792	0.181178	FALSE
ENSMUSG00000103047	Gm37310	-0.465118	0.567569	FALSE	-1.1977	0.028283	TRUE	-1.25868	0.0606366	FALSE	-0.732579	0.470937	FALSE	-0.793561	0.236534	FALSE	-0.060982	0.954444	FALSE
ENSMUSG00000103220	Gm37728	-0.288792	0.685203	FALSE	-1.22692	0.0220719	TRUE	-0.567247	0.734467	FALSE	-0.938126	0.249258	FALSE	-0.278455	0.65191	FALSE	0.65967	0.309266	FALSE
ENSMUSG00000103672	Gm37621	-0.286838	0.633117	FALSE	-1.1041	0.00766999	TRUE	-0.692746	0.391581	FALSE	-0.817259	0.188414	FALSE	-0.405908	0.38329	FALSE	0.41135	0.453348	FALSE
ENSMUSG00000104052	Gm38125	-0.230091	0.731579	FALSE	-1.09493	0.0425652	TRUE	-0.645948	0.66491	FALSE	-0.864836	0.334929	FALSE	-0.415858	0.485513	FALSE	0.448979	0.53385	FALSE
ENSMUSG00000104871	Gm42639	-0.0924355	0.854676	FALSE	-1.25703	0.00132954	TRUE	-0.20485	0.853926	FALSE	-1.1646	0.00724029	TRUE	-0.112414	0.823044	FALSE	1.05218	0.0719072	FALSE
ENSMUSG00000105403	Gm43618	-0.451447	0.561964	FALSE	-0.371332	0.393909	FALSE	-1.51698	0.00785848	TRUE	0.0801141	0.9471	FALSE	-1.06554	0.176437	FALSE	-1.14565	0.181178	FALSE
ENSMUSG00000105442	Gm42614	-0.829097	0.561964	FALSE	-1.96783	0.0394613	TRUE	-2.36424	0.0314567	TRUE	-1.13873	0.550697	FALSE	-1.53514	0.214126	FALSE	-0.396412	0.806388	FALSE
ENSMUSG00000105637	Gm42480	0.198691	0.752681	FALSE	-1.04772	0.0426624	TRUE	-0.477385	0.765135	FALSE	-1.24641	0.0360418	TRUE	-0.676076	0.257729	FALSE	0.570333	0.376439	FALSE
ENSMUSG00000105827	Hist2h2bb	0.579334	0.545863	FALSE	1.18789	0.0415945	TRUE	0.242985	0.891026	FALSE	0.608554	0.606432	FALSE	-0.336349	0.618871	FALSE	-0.944902	0.226804	FALSE
ENSMUSG00000106045	Gm42996	-0.666941	0.562523	FALSE	-1.9986	0.0215718	TRUE	-0.72705	0.754604	FALSE	-1.33166	0.356124	FALSE	-0.0601087	0.962164	FALSE	1.27155	0.245449	FALSE
ENSMUSG00000106121	Gm42679	1.6297	0.0962769	FALSE	-0.823364	0.337007	FALSE	1.81661	0.0774465	FALSE	-2.45307	0.00963352	TRUE	0.186912	0.859193	FALSE	2.63998	0.0112788	TRUE
ENSMUSG00000106337	Gm42478	0.278242	0.664031	FALSE	-1.349	0.00671542	TRUE	-0.163434	0.908403	FALSE	-1.62724	0.00051726	TRUE	-0.441676	0.38567	FALSE	1.18556	0.113702	FALSE
ENSMUSG00000106386	Gm42991	-0.270703	0.732592	FALSE	-1.31399	0.0390898	TRUE	-0.913095	0.559117	FALSE	-1.04329	0.297791	FALSE	-0.642393	0.357945	FALSE	0.400893	0.657775	FALSE
ENSMUSG00000106818	Gm43790	-0.138782	0.848456	FALSE	-1.2223	0.0380762	TRUE	-0.762696	0.604752	FALSE	-1.08352	0.200518	FALSE	-0.623914	0.322941	FALSE	0.459607	0.559858	FALSE
ENSMUSG00000110894	Gm48335	0.391678	0.647792	FALSE	-0.00360091	0.99474	FALSE	-1.23071	0.229913	FALSE	-0.395279	0.750301	FALSE	-1.62239	0.0459255	TRUE	-1.22711	0.202694	FALSE
ENSMUSG00000110986	Gm20276	-0.899313	0.502951	FALSE	-2.02672	0.0220719	TRUE	-0.203392	0.932067	FALSE	-1.12741	0.514942	FALSE	0.695921	0.416054	FALSE	1.82333	0.16207	FALSE
ENSMUSG00000112067	Gm48015	-0.342394	0.668017	FALSE	-1.15348	0.0488419	TRUE	-0.245755	0.887007	FALSE	-0.811082	0.470518	FALSE	0.0966391	0.908235	FALSE	0.907721	0.239408	FALSE
ENSMUSG00000112336	Gm47766	1.1521	0.0580016	FALSE	1.10403	0.0394613	TRUE	0.461932	0.78827	FALSE	-0.0480695	0.967624	FALSE	-0.690166	0.265742	FALSE	-0.642097	0.317311	FALSE
ENSMUSG00000112955	Gm48889	-0.454775	0.554133	FALSE	-1.17064	0.0220876	TRUE	-0.674919	0.590743	FALSE	-0.715868	0.457382	FALSE	-0.220143	0.711839	FALSE	0.495724	0.443326	FALSE
ENSMUSG00000114501	Gm48582	-0.171001	0.749672	FALSE	-1.00163	0.0211801	TRUE	-0.715849	0.361939	FALSE	-0.830631	0.167854	FALSE	-0.544848	0.267052	FALSE	0.285783	0.632116	FALSE
ENSMUSG00000114996	Gm48958	-0.319085	0.653556	FALSE	-1.31256	0.00699019	TRUE	-0.679667	0.603317	FALSE	-0.993476	0.167854	FALSE	-0.360582	0.522016	FALSE	0.632894	0.306114	FALSE
