## Supplemental Table 2 for "Toll-like receptor 4 signaling in osteoblasts is required for load-induced bone formation in mice"

### Sheet: Sheet1
A - UPREGULATED WITH LOADING
WT Only
NAME	ES	NES	NOM p-val	FDR q-val	FWER p-val	RANK AT MAX	LEADING EDGE
HALLMARK_E2F_TARGETS	0.727119	3.67096	0	0	0	5070	tags=78%, list=21%, signal=98%
HALLMARK_G2M_CHECKPOINT	0.703562	3.52826	0	0	0	3945	tags=70%, list=16%, signal=83%
HALLMARK_HEME_METABOLISM	0.617952	3.10827	0	0	0	3155	tags=53%, list=13%, signal=60%
HALLMARK_IL6_JAK_STAT3_SIGNALING	0.542853	2.43856	0	0	0	6029	tags=57%, list=24%, signal=75%
HALLMARK_INTERFERON_GAMMA_RESPONSE	0.479187	2.41354	0	0	0	5583	tags=50%, list=23%, signal=64%
HALLMARK_MITOTIC_SPINDLE	0.449947	2.27693	0	0	0	3676	tags=37%, list=15%, signal=43%
HALLMARK_INFLAMMATORY_RESPONSE	0.437145	2.2227	0	0	0	5466	tags=44%, list=22%, signal=55%
HALLMARK_INTERFERON_ALPHA_RESPONSE	0.498858	2.20546	0	0	0	5528	tags=48%, list=22%, signal=61%
HALLMARK_ALLOGRAFT_REJECTION	0.437202	2.18052	0	0	0	6809	tags=50%, list=28%, signal=69%
HALLMARK_MYC_TARGETS_V1	0.403402	2.03335	0	0.000280229	0.003	6570	tags=46%, list=27%, signal=62%
HALLMARK_DNA_REPAIR	0.379358	1.82433	0	0.00150337	0.017	4998	tags=35%, list=20%, signal=44%
HALLMARK_APOPTOSIS	0.368404	1.79956	0	0.00163052	0.02	7364	tags=48%, list=30%, signal=68%
HALLMARK_COMPLEMENT	0.348727	1.74673	0	0.00199628	0.025	4956	tags=36%, list=20%, signal=45%
HALLMARK_MTORC1_SIGNALING	0.317464	1.60175	0	0.00851242	0.117	4695	tags=31%, list=19%, signal=37%
HALLMARK_KRAS_SIGNALING_UP	0.302925	1.5197	0.0015748	0.0170318	0.251	5338	tags=33%, list=22%, signal=42%
HALLMARK_PI3K_AKT_MTOR_SIGNALING	0.31005	1.42381	0.025	0.0356647	0.503	4860	tags=31%, list=20%, signal=38%
HALLMARK_ESTROGEN_RESPONSE_LATE	0.276008	1.38248	0.017134	0.0477517	0.625	5659	tags=33%, list=23%, signal=43%
HALLMARK_IL2_STAT5_SIGNALING	0.27153	1.36906	0.0258481	0.0525322	0.683	6124	tags=34%, list=25%, signal=45%
HALLMARK_COAGULATION	0.291735	1.33317	0.0577558	0.0698255	0.796	4088	tags=26%, list=17%, signal=31%
HALLMARK_SPERMATOGENESIS	0.269076	1.23296	0.128205	0.147458	0.964	5539	tags=30%, list=22%, signal=38%
HALLMARK_PANCREAS_BETA_CELLS	0.214303	0.719346	0.862568	0.963909	1	3051	tags=16%, list=12%, signal=18%
COMMON
HALLMARK_TNFA_SIGNALING_VIA_NFKB	0.404326	2.08488	0	0	0	1933	tags=27%, list=8%, signal=29%
HALLMARK_TGF_BETA_SIGNALING	0.493015	2.00361	0	0	0	2582	tags=40%, list=10%, signal=44%
HALLMARK_ESTROGEN_RESPONSE_EARLY	0.374765	1.93633	0	0	0	3021	tags=31%, list=12%, signal=35%
HALLMARK_WNT_BETA_CATENIN_SIGNALING	0.400861	1.53983	0.00838574	0.0132671	0.138	5824	tags=40%, list=24%, signal=52%
HALLMARK_PEROXISOME	0.314677	1.44351	0.00659341	0.0329142	0.328	5304	tags=36%, list=21%, signal=45%
HALLMARK_APICAL_JUNCTION	0.272964	1.38506	0.0186335	0.0515911	0.486	5456	tags=33%, list=22%, signal=42%
HALLMARK_UV_RESPONSE_UP	0.272411	1.34582	0.0327511	0.0624633	0.599	4858	tags=31%, list=20%, signal=38%
HALLMARK_P53_PATHWAY	0.237982	1.23009	0.07173	0.142642	0.899	3874	tags=27%, list=16%, signal=31%
HALLMARK_ANDROGEN_RESPONSE	0.2685	1.22528	0.105495	0.134333	0.905	3106	tags=25%, list=13%, signal=29%
HALLMARK_CHOLESTEROL_HOMEOSTASIS	0.273363	1.19714	0.164211	0.158236	0.951	3500	tags=25%, list=14%, signal=29%
HALLMARK_APICAL_SURFACE	0.277867	1.09744	0.290795	0.294212	1	6542	tags=43%, list=26%, signal=58%
HALLMARK_UNFOLDED_PROTEIN_RESPONSE	0.22833	1.0804	0.293996	0.316806	1	950	tags=13%, list=4%, signal=13%
HALLMARK_MYC_TARGETS_V2	0.246256	1.03552	0.385281	0.396414	1	2470	tags=21%, list=10%, signal=23%
HALLMARK_REACTIVE_OXIGEN_SPECIES_PATHWAY	0.262964	1.01536	0.439175	0.426989	1	4138	tags=30%, list=17%, signal=36%
CKO ONLY
HALLMARK_OXIDATIVE_PHOSPHORYLATION	0.70074	3.60642	0	0	0	4660	tags=78%, list=19%, signal=95%
HALLMARK_MYOGENESIS	0.643973	3.3034	0	0	0	4438	tags=66%, list=18%, signal=80%
HALLMARK_FATTY_ACID_METABOLISM	0.504326	2.49457	0	0	0	3943	tags=50%, list=16%, signal=59%
HALLMARK_ADIPOGENESIS	0.478701	2.47158	0	0	0	4341	tags=50%, list=18%, signal=60%
HALLMARK_HYPOXIA	0.373216	1.93328	0	0	0	3983	tags=36%, list=16%, signal=43%
HALLMARK_EPITHELIAL_MESENCHYMAL_TRANSITION	0.375434	1.91485	0	0.000119658	0.001	5950	tags=39%, list=24%, signal=52%
HALLMARK_UV_RESPONSE_DN	0.372744	1.84129	0	0.000508298	0.004	5057	tags=40%, list=20%, signal=50%
HALLMARK_BILE_ACID_METABOLISM	0.379696	1.76827	0	0.00144475	0.013	4319	tags=36%, list=17%, signal=43%
HALLMARK_KRAS_SIGNALING_DN	0.353007	1.74977	0	0.00169802	0.017	4913	tags=34%, list=20%, signal=42%
HALLMARK_ANGIOGENESIS	0.369594	1.35954	0.0774336	0.0584838	0.546	3679	tags=29%, list=15%, signal=35%
HALLMARK_HEDGEHOG_SIGNALING	0.332177	1.23487	0.158664	0.14456	0.89	2972	tags=24%, list=12%, signal=28%
HALLMARK_GLYCOLYSIS	0.239908	1.2274	0.0700637	0.138982	0.902	3001	tags=23%, list=12%, signal=26%
HALLMARK_XENOBIOTIC_METABOLISM	0.231097	1.16472	0.138593	0.192111	0.978	4324	tags=23%, list=17%, signal=28%
HALLMARK_PROTEIN_SECRETION	0.182147	0.840053	0.802966	0.838471	1	1650	tags=12%, list=7%, signal=12%
B - DOWNREGULATED WITH LOADING
WT Only
NAME	ES	NES	NOM p-val	FDR q-val	FWER p-val	RANK AT MAX	LEADING EDGE
HALLMARK_OXIDATIVE_PHOSPHORYLATION	-0.555725	-3.00746	0	0	0	7361	tags=71%, list=30%, signal=101%
HALLMARK_MYOGENESIS	-0.399355	-2.14523	0	0	0	7983	tags=59%, list=32%, signal=86%
HALLMARK_ADIPOGENESIS	-0.353615	-1.90853	0	0.000294118	0.001	6935	tags=51%, list=28%, signal=71%
HALLMARK_FATTY_ACID_METABOLISM	-0.3608	-1.84405	0	0.00116637	0.006	6218	tags=48%, list=25%, signal=64%
HALLMARK_BILE_ACID_METABOLISM	-0.320643	-1.5321	0	0.0191007	0.119	6091	tags=44%, list=25%, signal=58%
HALLMARK_KRAS_SIGNALING_DN	-0.269087	-1.38646	0.005291	0.063947	0.391	6511	tags=39%, list=26%, signal=53%
HALLMARK_XENOBIOTIC_METABOLISM	-0.250679	-1.3207	0.0255682	0.100164	0.595	4836	tags=30%, list=20%, signal=37%
HALLMARK_EPITHELIAL_MESENCHYMAL_TRANSITION	-0.242387	-1.30651	0.0297297	0.0992321	0.641	8405	tags=48%, list=34%, signal=72%
HALLMARK_UV_RESPONSE_DN	-0.220255	-1.12718	0.190217	0.344276	0.981	7216	tags=42%, list=29%, signal=59%
HALLMARK_HEDGEHOG_SIGNALING	-0.275472	-1.04037	0.417808	0.538289	0.999	2781	tags=27%, list=11%, signal=31%
HALLMARK_PROTEIN_SECRETION	-0.217111	-1.03918	0.371728	0.491866	0.999	8131	tags=38%, list=33%, signal=57%
HALLMARK_HYPOXIA	-0.184555	-0.984263	0.489474	0.609705	1	4188	tags=24%, list=17%, signal=28%
HALLMARK_GLYCOLYSIS	-0.172795	-0.928516	0.668493	0.728033	1	8424	tags=43%, list=34%, signal=65%
HALLMARK_ANGIOGENESIS	-0.201558	-0.781167	0.823899	0.927745	1	7635	tags=41%, list=31%, signal=59%
Common
HALLMARK_NOTCH_SIGNALING	-0.316991	-1.11847	0.286611	0.234708	0.997	3398	tags=29%, list=14%, signal=34%
CKO Only
HALLMARK_E2F_TARGETS	-0.688169	-3.48986	0	0	0	5138	tags=74%, list=21%, signal=93%
HALLMARK_G2M_CHECKPOINT	-0.634395	-3.20893	0	0	0	5639	tags=72%, list=23%, signal=92%
HALLMARK_ALLOGRAFT_REJECTION	-0.571479	-2.87613	0	0	0	5209	tags=64%, list=21%, signal=80%
HALLMARK_INTERFERON_ALPHA_RESPONSE	-0.611278	-2.72427	0	0	0	5350	tags=64%, list=22%, signal=81%
HALLMARK_INTERFERON_GAMMA_RESPONSE	-0.506232	-2.53386	0	0	0	5420	tags=58%, list=22%, signal=74%
HALLMARK_IL6_JAK_STAT3_SIGNALING	-0.478531	-2.15509	0	0	0	5041	tags=56%, list=20%, signal=70%
HALLMARK_HEME_METABOLISM	-0.423905	-2.14851	0	0	0	6189	tags=56%, list=25%, signal=74%
HALLMARK_COMPLEMENT	-0.418787	-2.08275	0	0	0	4526	tags=44%, list=18%, signal=53%
HALLMARK_MITOTIC_SPINDLE	-0.373467	-1.89463	0	0.000345009	0.004	4851	tags=41%, list=20%, signal=50%
HALLMARK_DNA_REPAIR	-0.368875	-1.77157	0	0.00102107	0.012	3608	tags=34%, list=15%, signal=39%
HALLMARK_INFLAMMATORY_RESPONSE	-0.349855	-1.76722	0	0.000988853	0.013	5075	tags=44%, list=21%, signal=55%
HALLMARK_MYC_TARGETS_V1	-0.335371	-1.6978	0	0.0021161	0.031	4414	tags=34%, list=18%, signal=41%
HALLMARK_COAGULATION	-0.347906	-1.63239	0.00369686	0.0039298	0.062	5605	tags=40%, list=23%, signal=51%
HALLMARK_MTORC1_SIGNALING	-0.28322	-1.45893	0.00581395	0.0216066	0.316	5078	tags=36%, list=21%, signal=45%
HALLMARK_APOPTOSIS	-0.287043	-1.40114	0.0174081	0.0330977	0.46	2761	tags=27%, list=11%, signal=31%
HALLMARK_KRAS_SIGNALING_UP	-0.259312	-1.30387	0.0325497	0.0761333	0.792	4490	tags=32%, list=18%, signal=39%
HALLMARK_ESTROGEN_RESPONSE_LATE	-0.24589	-1.24385	0.0833333	0.117132	0.902	3396	tags=26%, list=14%, signal=30%
HALLMARK_PI3K_AKT_MTOR_SIGNALING	-0.256503	-1.17753	0.162427	0.182504	0.979	5133	tags=37%, list=21%, signal=46%
HALLMARK_IL2_STAT5_SIGNALING	-0.23116	-1.17045	0.118199	0.181746	0.981	2680	tags=22%, list=11%, signal=25%
HALLMARK_SPERMATOGENESIS	-0.252257	-1.15977	0.172477	0.185649	0.986	2454	tags=20%, list=10%, signal=22%
HALLMARK_PANCREAS_BETA_CELLS	-0.204028	-0.683886	0.931507	0.98434	1	2992	tags=16%, list=12%, signal=18%
C- UPREGULATED WITH MUTATION
Loaded Only
NAME	ES	NES	NOM p-val	FDR q-val	FWER p-val	RANK AT MAX	LEADING EDGE
HALLMARK_OXIDATIVE_PHOSPHORYLATION	0.795629	4.06404	0	0	0	2803	tags=80%, list=11%, signal=90%
HALLMARK_MYOGENESIS	0.609751	3.09318	0	0	0	4661	tags=58%, list=19%, signal=71%
HALLMARK_ADIPOGENESIS	0.548945	2.79884	0	0	0	3419	tags=47%, list=14%, signal=54%
HALLMARK_FATTY_ACID_METABOLISM	0.545789	2.64917	0	0	0	3436	tags=46%, list=14%, signal=53%
HALLMARK_BILE_ACID_METABOLISM	0.420529	1.91482	0	0.000485	0.004	4539	tags=37%, list=18%, signal=45%
HALLMARK_ESTROGEN_RESPONSE_EARLY	0.309802	1.58246	0	0.0102753	0.115	3899	tags=27%, list=16%, signal=32%
HALLMARK_HYPOXIA	0.298757	1.49643	0.00401606	0.0199441	0.235	6379	tags=37%, list=26%, signal=50%
HALLMARK_TGF_BETA_SIGNALING	0.344806	1.39823	0.0462428	0.0402931	0.469	4431	tags=32%, list=18%, signal=39%
HALLMARK_KRAS_SIGNALING_DN	0.26769	1.3112	0.0406977	0.0724327	0.746	5662	tags=31%, list=23%, signal=40%
HALLMARK_UV_RESPONSE_DN	0.230629	1.11526	0.23506	0.263043	0.998	5997	tags=33%, list=24%, signal=43%
HALLMARK_EPITHELIAL_MESENCHYMAL_TRANSITION	0.183032	0.926304	0.637765	0.701356	1	6043	tags=23%, list=24%, signal=30%
HALLMARK_ANGIOGENESIS	0.234482	0.853263	0.715686	0.856616	1	4727	tags=24%, list=19%, signal=29%
HALLMARK_APICAL_JUNCTION	0.162474	0.822066	0.900398	0.889419	1	5903	tags=27%, list=24%, signal=36%
HALLMARK_WNT_BETA_CATENIN_SIGNALING	0.198134	0.754483	0.881148	0.94445	1	6386	tags=33%, list=26%, signal=44%
Common
HALLMARK_MYC_TARGETS_V1	0.691888	3.50362	0	0	0	4687	tags=68%, list=19%, signal=83%
HALLMARK_DNA_REPAIR	0.543355	2.61031	0	0	0	4614	tags=47%, list=19%, signal=58%
HALLMARK_MYC_TARGETS_V2	0.631898	2.58658	0	0	0	5025	tags=64%, list=20%, signal=80%
HALLMARK_MTORC1_SIGNALING	0.482197	2.42914	0	0	0	4839	tags=46%, list=20%, signal=57%
HALLMARK_UNFOLDED_PROTEIN_RESPONSE	0.477511	2.19171	0	0	0	5952	tags=52%, list=24%, signal=69%
HALLMARK_PI3K_AKT_MTOR_SIGNALING	0.450949	2.03726	0	0	0	4318	tags=42%, list=17%, signal=50%
HALLMARK_REACTIVE_OXIGEN_SPECIES_PATHWAY	0.529824	2.02714	0	0	0	4408	tags=44%, list=18%, signal=54%
HALLMARK_ANDROGEN_RESPONSE	0.365849	1.60727	0.0033389	0.00541609	0.1	5722	tags=40%, list=23%, signal=51%
HALLMARK_PROTEIN_SECRETION	0.362051	1.59849	0.00649351	0.00550954	0.106	6411	tags=46%, list=26%, signal=62%
HALLMARK_TNFA_SIGNALING_VIA_NFKB	0.288556	1.46323	0.00917431	0.0212442	0.391	4630	tags=32%, list=19%, signal=39%
HALLMARK_CHOLESTEROL_HOMEOSTASIS	0.343956	1.46049	0.0214521	0.0207659	0.396	3882	tags=34%, list=16%, signal=40%
HALLMARK_UV_RESPONSE_UP	0.304692	1.45334	0.0119225	0.0210619	0.412	3227	tags=25%, list=13%, signal=29%
HALLMARK_ESTROGEN_RESPONSE_LATE	0.291901	1.44262	0.0119225	0.0226117	0.444	5524	tags=34%, list=22%, signal=44%
HALLMARK_P53_PATHWAY	0.27318	1.36988	0.0165913	0.0396607	0.678	4588	tags=30%, list=19%, signal=37%
HALLMARK_PEROXISOME	0.299169	1.34774	0.0501672	0.0460155	0.741	5764	tags=36%, list=23%, signal=47%
HALLMARK_GLYCOLYSIS	0.267229	1.33036	0.0233577	0.0519354	0.8	4367	tags=29%, list=18%, signal=34%
HALLMARK_XENOBIOTIC_METABOLISM	0.199359	0.975054	0.524106	0.513686	1	4809	tags=26%, list=19%, signal=32%
Non-loaded Only
HALLMARK_E2F_TARGETS	0.78174	3.91173	0	0	0	3437	tags=80%, list=14%, signal=92%
HALLMARK_G2M_CHECKPOINT	0.735993	3.67563	0	0	0	2364	tags=66%, list=10%, signal=73%
HALLMARK_HEME_METABOLISM	0.625225	3.09612	0	0	0	4406	tags=61%, list=18%, signal=74%
HALLMARK_INTERFERON_GAMMA_RESPONSE	0.572649	2.86329	0	0	0	5652	tags=61%, list=23%, signal=79%
HALLMARK_ALLOGRAFT_REJECTION	0.559917	2.77188	0	0	0	5790	tags=59%, list=23%, signal=77%
HALLMARK_INTERFERON_ALPHA_RESPONSE	0.59755	2.62055	0	0	0	5576	tags=63%, list=23%, signal=81%
HALLMARK_IL6_JAK_STAT3_SIGNALING	0.59018	2.60475	0	0	0	5967	tags=65%, list=24%, signal=86%
HALLMARK_COMPLEMENT	0.421043	2.08961	0	0	0	4222	tags=41%, list=17%, signal=49%
HALLMARK_MITOTIC_SPINDLE	0.416804	2.08167	0	0	0	3026	tags=35%, list=12%, signal=39%
HALLMARK_INFLAMMATORY_RESPONSE	0.387529	1.93374	0	0.000123	0.002	5788	tags=44%, list=23%, signal=56%
HALLMARK_APOPTOSIS	0.390938	1.9245	0	0.000117	0.002	5318	tags=44%, list=22%, signal=56%
HALLMARK_COAGULATION	0.34546	1.61345	0.00156006	0.0054407	0.095	6407	tags=45%, list=26%, signal=61%
HALLMARK_KRAS_SIGNALING_UP	0.295693	1.47941	0.0089153	0.0185753	0.342	4606	tags=32%, list=19%, signal=39%
HALLMARK_IL2_STAT5_SIGNALING	0.28084	1.39965	0.0147275	0.0323469	0.594	4691	tags=31%, list=19%, signal=38%
HALLMARK_SPERMATOGENESIS	0.291556	1.32475	0.062701	0.0532948	0.819	5555	tags=33%, list=22%, signal=43%
D - DOWNREGULATED WITH MUTATION
Loaded Only
NAME	ES	NES	NOM p-val	FDR q-val	FWER p-val	RANK AT MAX	LEADING EDGE
HALLMARK_E2F_TARGETS	-0.445822	-2.29595	0	0	0	7537	tags=59%, list=30%, signal=84%
HALLMARK_G2M_CHECKPOINT	-0.425574	-2.18463	0	0	0	7137	tags=59%, list=29%, signal=82%
HALLMARK_ALLOGRAFT_REJECTION	-0.389455	-1.96067	0	0.00048	0.002	6976	tags=52%, list=28%, signal=72%
HALLMARK_INTERFERON_ALPHA_RESPONSE	-0.429644	-1.92746	0	0.00036	0.002	6938	tags=52%, list=28%, signal=72%
HALLMARK_INTERFERON_GAMMA_RESPONSE	-0.333316	-1.71259	0	0.00291848	0.018	6833	tags=46%, list=28%, signal=63%
HALLMARK_INFLAMMATORY_RESPONSE	-0.31655	-1.61087	0.00203666	0.0100031	0.074	5985	tags=39%, list=24%, signal=51%
HALLMARK_MITOTIC_SPINDLE	-0.305203	-1.5733	0	0.0126667	0.107	5880	tags=38%, list=24%, signal=50%
HALLMARK_COMPLEMENT	-0.295951	-1.5077	0.0043573	0.0217174	0.204	7209	tags=44%, list=29%, signal=62%
HALLMARK_HEME_METABOLISM	-0.291073	-1.49642	0.00610998	0.0211046	0.223	6308	tags=43%, list=26%, signal=58%
HALLMARK_IL6_JAK_STAT3_SIGNALING	-0.308215	-1.39453	0.0362173	0.0488623	0.465	6833	tags=40%, list=28%, signal=56%
HALLMARK_COAGULATION	-0.247773	-1.17238	0.157685	0.2421	0.979	8500	tags=46%, list=34%, signal=70%
HALLMARK_KRAS_SIGNALING_UP	-0.206533	-1.05481	0.292	0.447967	1	4422	tags=24%, list=18%, signal=29%
HALLMARK_SPERMATOGENESIS	-0.214464	-1.00349	0.446247	0.559181	1	5046	tags=28%, list=20%, signal=35%
HALLMARK_IL2_STAT5_SIGNALING	-0.186282	-0.956707	0.556745	0.624846	1	6976	tags=33%, list=28%, signal=45%
HALLMARK_APOPTOSIS	-0.178829	-0.884002	0.756208	0.783662	1	6965	tags=33%, list=28%, signal=46%
Common
HALLMARK_HEDGEHOG_SIGNALING	-0.376211	-1.46357	0.0531178	0.0341505	0.216	2711	tags=33%, list=11%, signal=37%
HALLMARK_APICAL_SURFACE	-0.336005	-1.34048	0.0997732	0.079667	0.521	4637	tags=35%, list=19%, signal=43%
HALLMARK_NOTCH_SIGNALING	-0.316267	-1.16294	0.23356	0.181729	0.942	4965	tags=35%, list=20%, signal=44%
HALLMARK_PANCREAS_BETA_CELLS	-0.238644	-0.823133	0.760722	0.869594	1	2162	tags=16%, list=9%, signal=18%
Non-loaded Only
HALLMARK_MYOGENESIS	-0.499288	-2.69097	0	0	0	7388	tags=67%, list=30%, signal=95%
HALLMARK_EPITHELIAL_MESENCHYMAL_TRANSITION	-0.395486	-2.0913	0	0.000643	0.001	7179	tags=56%, list=29%, signal=78%
HALLMARK_OXIDATIVE_PHOSPHORYLATION	-0.361062	-1.92751	0	0.000729	0.002	10033	tags=68%, list=41%, signal=113%
HALLMARK_KRAS_SIGNALING_DN	-0.328617	-1.66767	0	0.00748741	0.031	6240	tags=43%, list=25%, signal=58%
HALLMARK_UV_RESPONSE_DN	-0.31863	-1.62793	0	0.00867772	0.042	6795	tags=49%, list=27%, signal=67%
HALLMARK_WNT_BETA_CATENIN_SIGNALING	-0.378268	-1.46922	0.031746	0.0378173	0.204	3833	tags=40%, list=15%, signal=47%
HALLMARK_TGF_BETA_SIGNALING	-0.33869	-1.45266	0.0268293	0.0338367	0.242	4656	tags=45%, list=19%, signal=56%
HALLMARK_FATTY_ACID_METABOLISM	-0.261656	-1.32234	0.0303797	0.0819989	0.57	6255	tags=40%, list=25%, signal=54%
HALLMARK_HYPOXIA	-0.24508	-1.30605	0.0325733	0.084699	0.612	4457	tags=33%, list=18%, signal=39%
HALLMARK_ADIPOGENESIS	-0.242841	-1.29381	0.0199336	0.0858859	0.651	7259	tags=47%, list=29%, signal=66%
HALLMARK_APICAL_JUNCTION	-0.241095	-1.26933	0.0382353	0.0967461	0.732	4441	tags=30%, list=18%, signal=36%
HALLMARK_ESTROGEN_RESPONSE_EARLY	-0.219496	-1.17942	0.117479	0.183618	0.925	5469	tags=32%, list=22%, signal=41%
HALLMARK_ANGIOGENESIS	-0.304988	-1.17554	0.243499	0.176176	0.929	3464	tags=29%, list=14%, signal=34%
HALLMARK_BILE_ACID_METABOLISM	-0.236081	-1.13383	0.205189	0.209341	0.969	6770	tags=40%, list=27%, signal=55%
